# Sperm competition intensity shapes divergence in both sperm morphology and reproductive genes across murine rodents

**DOI:** 10.1101/2023.08.30.555585

**Authors:** Emily E. K. Kopania, Gregg W. C. Thomas, Carl R. Hutter, Sebastian M. E. Mortimer, Colin M. Callahan, Emily Roycroft, Anang S. Achmadi, William G. Breed, Nathan L. Clark, Jacob A. Esselstyn, Kevin C. Rowe, Jeffrey M. Good

## Abstract

It remains unclear how variation in the intensity of sperm competition shapes phenotypic and molecular evolution across clades. Mice and rats in the subfamily Murinae are a rapid radiation exhibiting incredible diversity in sperm morphology and production. We combined phenotypic and genomic data to perform phylogenetic comparisons of male reproductive traits and genes across 78 murine species. We identified several shifts towards smaller relative testes mass, presumably reflecting reduced sperm competition. Several sperm traits were associated with relative testes mass, suggesting that mating system evolution selects for convergent suites of traits related to sperm competitive ability. We predicted that sperm competition would also drive more rapid molecular divergence in species with large testes. Contrary to this, we found that many spermatogenesis genes evolved more rapidly in species with smaller relative testes mass due to relaxed purifying selection. While some reproductive genes evolved rapidly under recurrent positive selection, relaxed selection played a greater role in underlying rapid evolution in small testes species. Our work demonstrates that postcopulatory sexual selection can impose strong purifying selection shaping the evolution of male reproduction, and that broad patterns of molecular evolution may help identify genes that contribute to male fertility.
