## Supplemental Table S2 for "Sperm competition intensity shapes divergence in both sperm morphology and reproductive genes across murine rodents"

### Sheet: Sheet1
Tribe	Division	Genus	Species	RTM (%)	RTS	Head length (um)	Head width (um)	Head area (um²)	Apical hook length (um)	Apical hook angle (°)	Ventral process length (um)	Ventral process angle (°)	Midpiece length (um)	Principal and end piece length (um)	Tail length (um)	# hooks/ventral processes	Source(s)
Apodemini	Apodemus	Apodemus	sylvaticus	3.42													Breed and Taylor 2000
Arvicanthini	Aethomys	Aethomys	hindei	1.94		11	3		5						118.4	1	Peirce et al. 2018, Breed 1995
Arvicanthini	Arvicanthis	Rhabdomys	pumilio	1.66		9	2.5		4				20	85	105	1	Breed and Taylor 2000, Breed 1995
Arvicanthini	Dasymys	Dasymys	incomtus	1.26		9	2		2		3				145.1	3	Breed and Taylor 2000, Peirce et al. 2018, Breed 1995
Hydromyini	Chiropodomys	Chiropodomys	gliroides	0.6		10							22	80	102	1	Breed and Taylor 2000, Breed and Yong 1986
Hydromyini	Chrotomys	Chrotomys	whiteheadi	1.43		9.1	2.3		4		0	NA	NA		135	1	Breed et al. 2019
Hydromyini	Conilurus	Conilurus	penicillatus	2.4		4.8	2.6		6	329	4.3	324	22	103	124	3	McLennan et al. 2016
Hydromyini	Conilurus	Mesembriomys	gouldii	0.99													Breed and Taylor 2000
Hydromyini	Conilurus	Mesembriomys	macrurus	2.4		5.7	2.8		6.5	332	4.9	325	21	92			McLennan et al. 2016
Hydromyini	Hydromys	Hydromys	chrysogaster	2		5	2.3		5.6	322	4.1	320	20	92	115	3	McLennan et al. 2016, Breed and Sarafis 1979
Hydromyini	Hydromys	Leptomys	elegans	1.78												1	Breed and Taylor 2000
Hydromyini	Hydromys	Xeromys	myoides	1.2		5.6	2.6		6.4	299	4.6	296	23	79		3	McLennan et al. 2016
Hydromyini	Mallomys	Abeomelomys	sevia	1.7		9.2	3.9		14.4	315	0	NA	39	126		1	McLennan et al. 2016
Hydromyini	Mallomys	Mallomys	rothschildi	1.4		6.9	1.6		8.3	314	5.5	335	34	117		3	McLennan et al. 2016
Hydromyini	Mallomys	Mammelomys	lanosus	2.4		7.9	1.8		10	307	0	NA	26	109		1	McLennan et al. 2016
Hydromyini	Mallomys	Xenuromys	barbatus	1.4		6.3	2.2		11.1	305	0	NA	32	117		1	McLennan et al. 2016
Hydromyini	Pogonomys	Anisomys	imitator	0.8		8	4.1		7.4	321	0	NA	26	117		1	McLennan et al. 2016
Hydromyini	Pogonomys	Chiruromys	vates	3.3		8.3	1.7		7	337	5.9	336	55	102		3	McLennan et al. 2016
Hydromyini	Pogonomys	Hyomys	goliath	0.4		6.7	3.3		8.1	318	0	NA	29	96		1	McLennan et al. 2016
Hydromyini	Pogonomys	Lorentzimys	nouhuysi	4.3		6.2	1.9		6.9	308	0	NA	34	101		1	McLennan et al. 2016
Hydromyini	Pogonomys	Pogonomys	macrourus	4.8		5.3	2		4.6	318	3.1	316	28	83		3	McLennan et al. 2016
Hydromyini	Pseudomys	Leggadina	forresti	1.8		5.7	2.6		5.1	300	2.5	250	24	96		3	McLennan et al. 2016
Hydromyini	Pseudomys	Leggadina	lakedownensis	1.8		4.7	2.4		5.5	312	3.8	304	24	97		3	McLennan et al. 2016
Hydromyini	Pseudomys	Mastacomys	fuscus	3.2		6.7	3.1		9.2	328	7.2	327	22	86	108	3	McLennan et al. 2016, Peirce et al. 2018
Hydromyini	Pseudomys	Notomys	alexis	0.1		5.6	3.5		2	218	0.9	204	26	80	102.7	1	McLennan et al. 2016, Peirce et al. 2018
Hydromyini	Pseudomys	Notomys	cervinus	0.8		5.6	2.7		8.4	303	6.1	301	26	79	103.7	3	McLennan et al. 2016, Peirce et al. 2018
Hydromyini	Pseudomys	Notomys	fuscus	0.2		6.5	4.1		4.4	262	2.5	270	26	70	98.6	3	McLennan et al. 2016, Peirce et al. 2018
Hydromyini	Pseudomys	Notomys	mitchellii	0.2		5.5	2.1		6.2	303	4	298	25	83	85.8	3	McLennan et al. 2016, Peirce et al. 2018
Hydromyini	Pseudomys	Pseudomys	albocinereus	1.3		4.9	2.4		5.7	297	3.5	294	22	93		3	McLennan et al. 2016
Hydromyini	Pseudomys	Pseudomys	apodemoides	0.7		5	2.6		6.2	304	4.2	298	22	90	110	3	McLennan et al. 2016, Peirce et al. 2018
Hydromyini	Pseudomys	Pseudomys	australis	2		5.2	2.4		8.8	304	6.9	301	22	95	118.8	3	McLennan et al. 2016, Peirce et al. 2018
Hydromyini	Pseudomys	Pseudomys	delicatulus	0.56		4							19	65	91.2	0	Peirce et al. 2018, Breed 1980
Hydromyini	Pseudomys	Pseudomys	desertor	1.4		6	3.3		9.3	308	7.3	305	22	88	110.4	3	McLennan et al. 2016, Peirce et al. 2018
Hydromyini	Pseudomys	Pseudomys	fumeus	3.41		5.6	2.6		5.6	317	3.9	313	22	100	128	3	Breed and Taylor 2000; McLennan et al. 2016; Breed 1980
Hydromyini	Pseudomys	Pseudomys	gracilicaudatus	1		7.7	3.8		9.6	334	6.4	314	23	105	127.8	3	McLennan et al. 2016, Peirce et al. 2018
Hydromyini	Pseudomys	Pseudomys	hermannsburgensis	1.5		5.3	2.6		8.3	304	5.5	292	23	92	117	3	McLennan et al. 2016, Breed and Sarafis 1979
Hydromyini	Pseudomys	Pseudomys	higginsi	1.7		4.7	2.6		7.7	305	6.4	304	20	91	107	3	McLennan et al. 2016, Breed and Sarafis 1979
Hydromyini	Pseudomys	Pseudomys	nanus	2.6		6	2.9		8.3	318	5.4	306	23	89	113.5	3	McLennan et al. 2016, Peirce et al. 2018
Hydromyini	Pseudomys	Pseudomys	novaehollandiae	0.4		4.5	3.3		4.5	274	0	NA	21	77	106	1	McLennan et al. 2016, Breed 1980
Hydromyini	Pseudomys	Pseudomys	oralis	3		6.4	2.7		8.3	322	5.2	307	22	94		3	McLennan et al. 2016
Hydromyini	Pseudomys	Pseudomys	shortridgei	0.4		5.1	3.3		0	NA	0	NA	22	67	88.6	0	McLennan et al. 2016, Peirce et al. 2018
Hydromyini	Pseudomys	Zyzomys	argurus	0.9		5.5	2.4		6.1	311	4.4	312	24	119	134.5	3	McLennan et al. 2016
Hydromyini	Pseudomys	Zyzomys	maini	1.21											132.1	3	Peirce et al. 2018
Hydromyini	Pseudomys	Zyzomys	pedunculatus	0.38					NA	NA	NA	NA	15		88.3	0	Peirce et al. 2018
Hydromyini	Pseudomys	Zyzomys	woodwardi	1.7		5	2.6		5.9	318	4.1	317	21	110	60.1	3	McLennan et al. 2016, Peirce et al. 2018
Hydromyini	Uromys	Leporillus	conditor	2.1		5.8	2.2		8	319	6.1	317	23	78	110	3	McLennan et al. 2016, Breed and Sarafis 1979
Hydromyini	Uromys	Melomys	rufescens	2.5		5.7	2.3		6.6	327	5	326	24	88		3	McLennan et al. 2016
Hydromyini	Uromys	Uromys	caudimaculatus	1.1		7	3		8.1	322	6.7	322	21	71	106	3	McLennan et al. 2016, Breed and Sarafis 1979
Murini	Mus	Mus	caroli	0.74												1	Breed and Taylor 2000
Murini	Mus	Mus	minutoides	0.85												1	Breed and Taylor 2000
Murini	Mus	Mus	musculus musculus	0.8												1	Breed and Taylor 2000
Praomyini	Stenocephalemys	Praomys	jacksoni	2.22													Breed and Taylor 2000
Praomyini		Mastomys	natalensis	1.65		12	2		6				49	107	156	1	Breed and Taylor 2000, Breed 1995
Rattini	Berylmys	Berylymys	bowersi	3.35		12		27	11	285					174.4	1	Peirce et al. 2018, Pahl et al. 2018, Breed and Yong 1986
Rattini	Bunomys	Bunomys	andrewsi	1.82		8	2.5	19	7	268					146	1	Pahl et al. 2018, Breed and Musser 1991
Rattini	Bunomys	Bunomys	chrysocomus	3		10	2	25	8	296			45	100	162	1	Pahl et al. 2018, Breed 2004, Breed and Musser 1991
Rattini	Bunomys	Taeromys	dominator	0.51		11	6.5	37	7	274			32	105	122	1	Pahl et al. 2018, Breed 2004, Breed and Musser 1991
Rattini	Bunomys	Sundamys	muelleri	1.86		12		28	9	285					150	1	Pahl et al. 2018, Peirce et al. 2018, Breed and Yong 1986
Rattini	Dacnomys	Leopoldomys	sabanus	2.48		12		18	8	266			65	105	175	1	Pahl et al. 2018	head length, midpiece length, and principal/end piece length from Breed 2004
Rattini	Echiothrix	Gracillimus	radix	1.29				25	5	284					114	1	Pahl et al. 2018
Rattini	Echiothrix	Paucidentomys	vermidax	3.03				19	9.4	324					132	1	Pahl et al. 2018
Rattini	Echiothrix	Sommeromys	macrorhinos	1				18	7.4	298					161	1	Pahl et al. 2018
Rattini	Echiothrix	Tateomys	macrocercus	1.97				15	5.3	303					125	1	Pahl et al. 2018
Rattini	Echiothrix	Waiomys	mamasae	2.01				25	5.5	301					106	1	Pahl et al. 2018
Rattini	Maxomys	Maxomys	musschenbroekii	2.63				26	7	287					151	1	Pahl et al. 2018
Rattini	Maxomys	Maxomys	surifer	2.02		10.5		26	3	294			35	70	100	1	Breed and Taylor 2000, Pahl et al. 2018, Breed 2004
Rattini	Rattus	Bandicota	indica	0.46		5		9	0	0			15	43	58	0	Pahl et al. 2018, Breed 2004
Rattini	Rattus	Eropeplus	canus	0.32		6	5	18	1.7						115	1	Pahl et al. 2018, Breed and Musser 1991
Rattini	Rattus	Nesokia	indica	0.29				12	0	0					76	0	Pahl et al. 2018
Rattini	Rattus	Rattus	argentiventer	1.47		11		22	9	291					172	1	Pahl et al. 2018, Breed and Yong 1986
Rattini	Rattus	Rattus	colletti	1.48		12		25	7	308			51	95	154	1	Pahl et al. 2018, Breed and Sarafis 1979
Rattini	Rattus	Rattus	exulans	2.76		12		33	10	296					172	1	Pahl et al. 2018, Breed and Yong 1986
Rattini	Rattus	Rattus	hoffmanni	1.01		12		32	8	286					149	1	Pahl et al. 2018, Breed and Musser 1991
Rattini	Rattus	Rattus	leucopus	2.99		12		24	8	290					146	1	Pahl et al. 2018, Breed and Sarafis 1979
Rattini	Rattus	Rattus	lutreola	3.69		14		33	10	302			54	95	155	1	Pahl et al. 2018, Breed and Sarafis 1979
Rattini	Rattus	Rattus	tunneyi	2.63				34	10	289					150	1	Pahl et al. 2018
Rattini	Rattus	Rattus	villosissimus	1.08				25	8	313					150	1	Pahl et al. 2018
Rattini	Rattus	Rattus	norvegicus	1.38												1	Immler et al. 2007
OUTGROUP		Lophuromys	woosnami			7	3.5		0				17	42	60	0	Breed 1995
OUTGROUP		Lophiomys	imhausi
