## Supplemental Table S3 for "Sperm competition intensity shapes divergence in both sperm morphology and reproductive genes across murine rodents"

### Sheet: Sheet1
Genes	Bulbourethral diverticulum	Bulbourethral gland	Coagulating gland	Dorsal prostate	Ventral prostate	Seminal vesicles	Testis-specific	Somatic	Spermatogonia	Pre-leptotene	Spermatocytes	Spermatids	Elongating	All targeted proteins
Number not in target probes:	6	6	3	8	7	0	38	2	15	15	5	21	11	NA
Number not in ortholog file:	0	0	0	0	0	0	0	0	0	0	0	1	1	4
Number with no rat ortholog:	10	18	6	14	15	4	60	2	11	8	9	25	20	1330
Number with no 1:1 rat ortholog:	32	33	25	40	34	12	98	6	76	32	9	34	23	2066
Number with no high confidence rat ortholog:	18	21	6	21	24	5	186	9	59	31	21	90	61	1944
Number with high dS compared to rat:	2	2	3	2	3	1	4	0	0	0	0	3	3	89
Number filtered out at trimming:	10	13	5	8	16	1	32	8	38	16	14	26	17	1048
Number included in final dataset:	135	243	52	190	190	16	429	59	477	239	109	261	203	11802
Proportion in final dataset:	0.633803	0.723214	0.52	0.671378	0.657439	0.410256	0.506494	0.686047	0.705621	0.70088	0.652695	0.566161	0.59882	0.645518
Proportion filtered at dS or trimming:	0.056338	0.0446429	0.08	0.0353357	0.0657439	0.0512821	0.042503	0.0930233	0.056213	0.0469208	0.0838323	0.0629067	0.0589971	0.0621889
Proportion filtered due to orthology:	0.28169	0.214286	0.37	0.265018	0.252595	0.538462	0.406139	0.197674	0.215976	0.208211	0.233533	0.32321	0.306785	18283
													Total filtered due to lack of orthology	5340
													Total filtered	6481
													Proportion of filtered genes filtered due to orthology	0.823947
													Proportion of targeted genes filtered due to orthology	0.292075
