## Supplemental Table S4 for "Sperm competition intensity shapes divergence in both sperm morphology and reproductive genes across murine rodents"

### Sheet: Sheet1
Model	Brownian motion raw P-value	Brownian motion corrected P-value	Pagel's lambda raw P-value	Pagel's lambda corrected P-value	Lambda	OU raw P-value	OU corrected P-value	Sample size	Low-end example source (Fig 2)	High-end example source (Fig 2)
rtm~hook_pa	0.000323337	0.00126679	0.000497386	0.000911874	0.064622	0.000676204	0.00160632	74	Zyzomys pendunculatus; Pierce et al. 2018, Fig 3b	Bunomys chrysocomus; Breed and Musser 1991, Fig 1C
rtm~Apical_hook_length_um	1.11749e-05	0.0001232	2.5299e-05	9.27667e-05	0.84881	0.000621822	0.00160632	63	Notomys alexis; Breed 1997, Fig 29b	Abeomelomys sevia; Breed et al. 2020, Fig 5e
rtm~Apical_hook_angle	0.000478746	0.00131655	2.82528e-06	1.5565e-05	0.501638	0.000730145	0.00160632	57	Notomys alexis; Breed 1997, Fig 29b	Uromys caudimaculatus; Breed 1997, Fig 6
rtm~Ventral_process_length_um	0.0259447	0.0285391	0.017112	0.017112	0.931419	0.0287745	0.0351688	30	Notomys fuscus; Breed 1997, Fig 27	Pseudomys desertor; McLennan et al. 2017, Fig 1b
rtm~Ventral_process_angle	0.0077804	0.0114748	0.000322651	0.000709832	1.09555	0.00428683	0.00785919	29	NA	NA
rtm~Head_length_um	0.00546895	0.0114748	0.0166681	0.017112	0.798787	0.0652368	0.0652368	59	NA	NA
rtm~Head_width_um	0.000345489	0.00126679	0.000127854	0.000351599	-0.0425378	0.000170682	0.00160632	46	Lorentzimys nouhuysi; Breed and Leigh 2010, Fig 1p	Anisomys imitator; Breed and Leigh 2010, Fig 4f
rtm~Head_area_um.2	0.0515661	0.0515661	0.0162211	0.017112	0.217374	0.0407045	0.0447749	24	NA	NA
rtm~Principal_and_end_piece_length_um	0.00732989	0.0114748	0.0060121	0.00944758	0.633004	0.0144818	0.0227571	48	NA	NA
rtm~Midpiece_length_um	0.013614	0.0166394	0.0154253	0.017112	-0.0464999	0.0269608	0.0351688	49	NA	NA
rtm~Tail_length_um	0.00834533	0.0114748	8.34367e-10	9.174e-09	-0.0667978	0.000315081	0.00160632	54
Gray rows: Significant under all three phylogenetic comparative models

### Sheet: Sheet2
models	bm_ps	bm_adj	pagel_ps	pagel_adj	lambdas	ou_ps	ou_adj	samp_sizes
rtm~hook_pa	0.000323337	0.00126679	0.000497386	0.000911874	0.064622	0.000676204	0.00160632	74
rtm~Apical_hook_length_um	1.11749e-05	0.0001232	2.5299e-05	9.27667e-05	0.84881	0.000621822	0.00160632	63
rtm~Apical_hook_angle	0.000478746	0.00131655	2.82528e-06	1.5565e-05	0.501638	0.000730145	0.00160632	57
rtm~Ventral_process_length_um	0.0259447	0.0285391	0.017112	0.017112	0.931419	0.0287745	0.0351688	30
rtm~Ventral_process_angle	0.0077804	0.0114748	0.000322651	0.000709832	1.09555	0.00428683	0.00785919	29
rtm~Head_length_um	0.00546895	0.0114748	0.0166681	0.017112	0.798787	0.0652368	0.0652368	59
rtm~Head_width_um	0.000345489	0.00126679	0.000127854	0.000351599	-0.0425378	0.000170682	0.00160632	46
rtm~Head_area_um.2	0.0515661	0.0515661	0.0162211	0.017112	0.217374	0.0407045	0.0447749	24
rtm~Principal_and_end_piece_length_um	0.00732989	0.0114748	0.0060121	0.00944758	0.633004	0.0144818	0.0227571	48
rtm~Midpiece_length_um	0.013614	0.0166394	0.0154253	0.017112	-0.0464999	0.0269608	0.0351688	49
rtm~Tail_length_um	0.00834533	0.0114748	8.34367e-10	9.174e-09	-0.0667978	0.000315081	0.00160632	54
