## Supplemental Table S5 for "Sperm competition intensity shapes divergence in both sperm morphology and reproductive genes across murine rodents"

### Sheet: Sheet1
Model	Brownian motion raw P-value	Brownian motion corrected P-value	Pagel's lambda raw P-value	Pagel's lambda corrected P-value	Lambda	OU raw P-value	OU corrected P-value	Sample size
Head_length_um~Head_width_um	0.134762	0.232436	0.199626	0.308513	0.757127	0.14631	0.248726	46
Head_length_um~Head_area_um.2	9.38552e-06	5.31846e-05	5.85308e-23	1.99005e-21	1.07473	2.00782e-05	0.000113777	15
Head_length_um~Apical_hook_length_um	2.0368e-06	1.73128e-05	1.02126e-05	5.78714e-05	0.894024	6.68455e-06	5.43692e-05	55
Head_length_um~Ventral_process_length_um	0.46755	0.624935	0.294557	0.41729	0.79792	0.435142	0.547957	30
Head_length_um~Ventral_process_angle	0.87736	0.87736	0.528664	0.66501	0.527345	0.361441	0.472654	29
Head_length_um~Principal_and_end_piece_length_um	9.78144e-05	0.000302335	0.000114038	0.000352482	0.921515	0.0003767	0.00116435	48
Head_length_um~Midpiece_length_um	2.96035e-06	2.01304e-05	5.16692e-07	4.39189e-06	0.83109	7.99547e-06	5.43692e-05	48
Head_length_um~Tail_length_um	3.43022e-05	0.000129586	1.88351e-05	9.1485e-05	0.800981	5.41694e-05	0.00020464	43
Head_width_um~Head_area_um.2	0.61364	0.71944	0.882755	0.911727	2.53345	0.122435	0.231265	4
Head_width_um~Apical_hook_length_um	0.143564	0.232436	0.547655	0.66501	0.285081	0.490983	0.596193	45
Head_width_um~Ventral_process_length_um	0.130749	0.232436	0.286701	0.41729	0.664781	0.311405	0.441157	30
Head_width_um~Ventral_process_angle	0.092041	0.195587	0.0474703	0.0949407	0.452174	0.0179732	0.0436493	29
Head_width_um~Principal_and_end_piece_length_um	0.544517	0.685689	0.517299	0.66501	0.187131	0.538313	0.631125	41
Head_width_um~Midpiece_length_um	0.0608697	0.137971	0.156213	0.27954	0.335084	0.201091	0.310778	41
Head_width_um~Tail_length_um	0.431784	0.611694	0.170544	0.289925	0.288058	0.346961	0.471867	30
Head_area_um.2~Apical_hook_length_um	0.00481575	0.0136446	0.0464329	0.0949407	0.610828	0.0266355	0.0603739	22
Head_area_um.2~Principal_and_end_piece_length_um	0.0181265	0.0440215	0.0141481	0.0343598	0.824113	0.0328231	0.069749	7
Head_area_um.2~Midpiece_length_um	0.109548	0.219095	0.511367	0.66501	-1.04102	0.174324	0.282239	7
Head_area_um.2~Tail_length_um	0.0086303	0.0225716	0.00111251	0.00290963	0.531035	0.00771206	0.02017	24
Apical_hook_length_um~Ventral_process_length_um	1.16489e-15	3.96062e-14	5.47964e-15	9.31539e-14	0.918478	7.58225e-16	2.57796e-14	30
Apical_hook_length_um~Ventral_process_angle	5.83454e-08	6.61248e-07	8.45883e-07	5.752e-06	0.79936	4.41679e-07	5.0057e-06	29
Apical_hook_length_um~Principal_and_end_piece_length_um	0.190175	0.293907	0.000766761	0.00217249	-0.0445562	0.00183821	0.00520827	44
Apical_hook_length_um~Midpiece_length_um	0.273823	0.404782	0.186264	0.301571	0.678082	0.235474	0.348092	44
Apical_hook_length_um~Tail_length_um	0.143307	0.232436	0.016024	0.036321	0.417198	0.0445392	0.0890784	47
Ventral_process_length_um~Ventral_process_angle	7.73847e-10	1.31554e-08	1.43719e-09	1.62882e-08	0.98604	6.8538e-09	1.16515e-07	29
Ventral_process_length_um~Principal_and_end_piece_length_um	0.841183	0.866673	0.812071	0.911727	0.562222	0.90976	0.937329	29
Ventral_process_length_um~Midpiece_length_um	0.811708	0.862439	0.8619	0.911727	0.614093	0.969639	0.969639	29
Ventral_process_length_um~Tail_length_um	0.613186	0.71944	0.847725	0.911727	0.682149	0.877017	0.937329	20
Ventral_process_angle~Principal_and_end_piece_length_um	0.789691	0.862439	0.139841	0.264145	0.264218	0.14147	0.248726	29
Ventral_process_angle~Midpiece_length_um	0.693928	0.786452	0.944897	0.944897	0.419465	0.62419	0.707416	29
Ventral_process_angle~Tail_length_um	0.477892	0.624935	0.884911	0.911727	0.336948	0.903409	0.937329	19
Principal_and_end_piece_length_um~Midpiece_length_um	4.12573e-05	0.000140275	2.24291e-05	9.53239e-05	0.792835	0.00022846	0.000776764	48
Principal_and_end_piece_length_um~Tail_length_um	1.52754e-05	6.49206e-05	4.11007e-05	0.000139742	0.174592	4.13162e-05	0.000175594	32
Midpiece_length_um~Tail_length_um	1.28169e-05	6.22536e-05	2.80372e-05	0.000105918	1.01791	3.4107e-05	0.000165662	33
Gray rows: Significant under all three phylogenetic comparative models
