## Supplemental Table S6 for "Sperm competition intensity shapes divergence in both sperm morphology and reproductive genes across murine rodents"

### Sheet: Sheet1
	Male reproductive tissues
	BD	BG	CG	DP	VP	SV
Number of genes	122	223	47	185	175	15
Median dN/dS	0.0813065	0.103261	0.0843691	0.100808	0.103918	0.16499
Percent of genes with evidence for positive selection	0.196721	0.179372	0.191489	0.216216	0.154286	0.0666667
Significantly different from genome-wide average
