## Supplemental Table S7 for "Sperm competition intensity shapes divergence in both sperm morphology and reproductive genes across murine rodents"

### Sheet: Sheet1
Gene set	Number of genes	Median dN/dS	Wilcoxon rank-sum P versus all genes	Wilcoxon rank-sum P versus all tissue-specific genes
tissue-specific	1884	0.15	1.736e-11	NA
ovary-specific	35	0.13	0.64	0.48
testis-specific (Chalmel et al. dataset)	277	0.23	1.155e-15	< 2.2e-16
