## Supplemental Table S8 for "Sperm competition intensity shapes divergence in both sperm morphology and reproductive genes across murine rodents"

### Sheet: Sheet1
		all genes	somatic	spermatogonia	pre-leptotene	spermatocyte	spermatid	elongating	bulbourethral diverticulum	bulbourethral gland	coagulating gland	dorsal prostate	ventral prostate	seminal vesicle	testis-specfic
BUSTED	Number of genes with LRT ≥ 0	11504	59	465	243	108	251	196	48	143	2	77	39	8	410
	Percent under positive selection	0.442281	0.389831	0.550538	0.54321	0.398148	0.386454	0.418367	0.5625	0.601399	0.5	0.623377	0.717949	0.5	0.382927
	Proportion test BH pval	NA	0.547056	2.28332e-05	0.0066993	0.547056	0.150372	0.547056	0.188392	0.00107392	1	0.0040727	0.00284872	1	0.0414924
BUSTED +SRV	Number of genes with LRT ≥ 0	11414	58	469	238	103	250	199	46	138	2	74	39	7	410
	Percent under positive selection	0.405379	0.396552	0.490405	0.470588	0.378641	0.296	0.39196	0.543478	0.478261	0.5	0.527027	0.589744	0.285714	0.307317
	Proportion test BH pval	NA	0.997439	0.00074441	0.0828933	0.879651	0.00126924	0.879651	0.146235	0.146235	1	0.132334	0.132334	0.953892	0.00045477
BUSTED +SRV +MNS	Number of genes with LRT ≥ 0	11057	58	452	236	99	245	193	44	137	1	73	36	7	402
	Percent under positive selection	0.0646649	0.0689655	0.0597345	0.0720339	0.0606061	0.0408163	0.0310881	0.0227273	0.0656934	0	0.0958904	0.111111	0.142857	0.039801
	Proportion test BH pval	NA	1	1	1	1	0.385349	0.280194	0.854048	1	1	0.854048	0.854048	1	0.280194
Model-averaged p-values	Number of genes with LRT ≥ 0	10610	57	438	227	95	228	186	43	131	1	72	36	7	378
	Percent under positive selection	0.172479	0.175439	0.171233	0.189427	0.168421	0.140351	0.16129	0.186047	0.183206	0	0.263889	0.138889	0.142857	0.132275
	Proportion test BH pval	NA	1	1	1	1	1	1	1	1	1	0.375801	1	1	0.375801
