## Supplemental Table S11 for "Sperm competition intensity shapes divergence in both sperm morphology and reproductive genes across murine rodents"

protID	relax_lrt	relax_P	relax_K	busted-ph_test_lrt	busted-ph_test_P	busted-ph_bg_lrt	busted-ph_bg_P	busted-ph_comparison_lrt	busted-ph_comparison_P
ENSMUSP00000034162	0.408933068255	0.522511535103	0.845486508156	0	0.5	6.44021936327	0.0199753380834	0.800450397797	0.977004607066
ENSMUSP00000104149	6.78944458675	0.00916984338013	0.543742055082	0	0.5	0	0.5	3.99317537608	0.55039895125
ENSMUSP00000129635	1.76990507169	0.183393827667	0.766531453676	0	0.5	0	0.5	1.77338914619	0.879527338144
ENSMUSP00000043108	0.0152676388825	0.901661853849	0.975100526501	0	0.5	0	0.5	-1.99498632208	1
ENSMUSP00000114195	1.14665678845	0.284250096036	8.91878044148	0	0.5	0	0.5	1.14386793659	0.950147778835
ENSMUSP00000093789	NA	NA	NA	33.9544836896	2.11761767566e-08	14.7046598577	0.000320548454361	8.05903611912	0.15301190357
ENSMUSP00000110993	2.01592946726	0.155655923899	1.36001453019	0	0.5	0	0.5	-4.41903311477	1
ENSMUSP00000023468	2.09059205243	0.148208623743	1.46195385145	48.0562240109	1.83524306863e-11	86.0062009705	0	7.69542042677	0.173839759482
ENSMUSP00000143939	0.209265011432	0.647344091364	0.828924540298	0	0.5	20.5426148624	1.73060464507e-05	0.135509314976	0.999657390935
ENSMUSP00000117891	1.4325047161	0.231356102166	0.586849636136	0	0.5	0	0.5	1.15979267311	0.948676060128
ENSMUSP00000042352	0.218518511774	0.640171063921	0.915675277089	6.2003477022	0.0225206856116	32.7131662421	3.93909279639e-08	1.93025744788	0.858708666502
ENSMUSP00000053972	1.10966937858	0.292153829636	0.894131090935	1.92557820586	0.190913223084	7.38591359128	0.012449136995	3.27349025584	0.657902691905
ENSMUSP00000091477	4.60393387613	0.0318986813675	0.482417697863	0	0.5	-0.09258233127	0.5	4.78330473672	0.442894334934
ENSMUSP00000022053	4.650389052	0.0310465101679	0.39883327077	15.4467334719	0.000221184377608	17.6759421549	7.25584395554e-05	9.69486103414	0.0843575821951
ENSMUSP00000155860	1.6910995692	0.193456085231	11.0200301856	0	0.5	0	0.5	2.11344400303	0.833235705704
ENSMUSP00000070619	0.976908419991	0.32296326124	0.188290597588	0	0.5	7.08982232361	0.0144355936307	1.1484851868	0.949723002572
ENSMUSP00000104937	4.1295300005	0.0421410532635	0.0474105768866	0	0.5	0	0.5	5.65988566627	0.340732102355
ENSMUSP00000007248	1.22618753892	0.268149754251	0.828290950429	0	0.5	7.61959897805	0.0110763101782	1.3357110814	0.93121449305
ENSMUSP00000120365	0.95384443263	0.328742656856	0.765015015246	0	0.5	0	0.5	-0.883462329841	1
ENSMUSP00000101690	0.0328074305544	0.856266937894	1.04412980385	8.97122498983	0.00563499129995	0	0.5	6.58795069747	0.253131860669
ENSMUSP00000108963	0.00641020771945	0.936186535318	1.01830783411	0	0.5	2.17165123049	0.168811462063	0.140632295375	0.999624770013
ENSMUSP00000029368	16.0383079611	6.2073746174e-05	0.439193900526	0	0.5	0	0.5	-4.44034502943	1
ENSMUSP00000046129	3.09970222552	0.0783066161183	0.850380714951	16.7480399956	0.000115392963768	0	0.5	-167.966898129	1
ENSMUSP00000030191	1.27730935887	0.258399914573	0.745524953421	0	0.5	94.6569501834	0	5.28684114141	0.38188566864
ENSMUSP00000111021	10.2603649817	0.00135918787346	9.25532072623	33.5663168418	2.57120623681e-08	0	0.5	8.44491274766	0.133360479925
ENSMUSP00000120240	0.150236338172	0.698309607371	0.751446843743	0	0.5	0	0.5	-4.16881710049	1
ENSMUSP00000052648	3.74490344051	0.0529687877091	50	0	0.5	2.05370104544	0.17906655916	4.89772872073	0.428488713224
ENSMUSP00000111157	0.675736329751	0.41105878147	43.9821599448	0	0.5	0	0.5	0.643967906483	0.985901771426
ENSMUSP00000029759	0.113474651792	0.736222448875	7.36900785062	0	0.5	8.55073172205	0.00695347988711	-0.499224232284	1
ENSMUSP00000026474	0.914487925926	0.338926437466	0.889019215773	0.156181534585	0.462440236917	24.8735963156	1.98489341935e-06	2.26755899256	0.811019597996
ENSMUSP00000118774	0.678358148562	0.410152663713	0.606339613861	0.440216970215	0.401215870668	0	0.5	0.701935197354	0.982862298175
ENSMUSP00000037500	0.0620428401253	0.803295803996	0.908960951646	0	0.5	40.0813631217	9.89492709991e-10	-1.71121476084	1
ENSMUSP00000035761	1.79710859113	0.1800624456	0.828740652992	0.854132235647	0.326210207083	27.2558686549	6.03161102286e-07	2.52694053383	0.772432420176
ENSMUSP00000022081	0.0859378969371	0.769406229853	0.889771635433	0	0.5	0	0.5	-0.0139636169833	1
ENSMUSP00000134066	6.54291271294	0.0105302800504	1.37707755792	0	0.5	0	0.5	4.00136554457	0.549219362554
ENSMUSP00000035100	0.441636396819	0.506333692031	1.08274464765	3.06195849755	0.108161864388	0	0.5	-6.54588204009	1
ENSMUSP00000156777	0.851749228314	0.356057960191	0.632350643386	-0.00110224079162	0.5	0.258039190418	0.439478371015	1.25389780072	0.939603292845
ENSMUSP00000021692	14.5714648593	0.000134942593899	2.10096200817e-05	4.01599994942	0.0671284617882	0.56448411147	0.377045565172	22.9024127065	0.000352378657457
ENSMUSP00000134425	3.17337441581	0.0748476571954	0.703666644122	9.50343534402	0.00431842359228	0	0.5	10.2212839452	0.0692026346406
ENSMUSP00000032309	0.519245619455	0.47116365679	4.15337925919	1.475582278	0.239084479304	4.8659176575	0.0438883658312	1.19853168941	0.945018152027
ENSMUSP00000008573	0.463318982851	0.49607691352	1.16074898973	0.307431763013	0.428757811222	0	0.5	-1.626279059	1
ENSMUSP00000104093	3.21113657017	0.073138661666	26.6900867147	0	0.5	3.96745483394	0.0687777767995	3.49927793702	0.623496887854
ENSMUSP00000035746	1.70401702729	0.191763474432	0.783458127912	0	0.5	10.6097220934	0.00248369420782	1.09356231166	0.954671920673
ENSMUSP00000023707	0	1	0.925055263336	0.226501695639	0.446463321656	0.0435252038912	0.489236247473	-1.75271107426	1
ENSMUSP00000023151	0.0841632487773	0.771732828485	1.05248890984	0	0.5	18.3336167853	5.22246698003e-05	0.782351015045	0.978145366558
ENSMUSP00000155439	0.606673678787	0.436042984802	0.130468844965	0	0.5	0	0.5	0.731528686628	0.981193600368
ENSMUSP00000065168	1.72303610645	0.18930270013	0.685447030638	0	0.5	0	0.5	1.7068013842	0.888041789135
ENSMUSP00000034746	0.406955238406	0.523518965643	1.17706530849	0	0.5	5.19688216805	0.0371947273917	0.72765623821	0.981416426367
ENSMUSP00000036964	8.03850009049	0.00457934392793	0.515791004943	0	0.5	38.0911174106	2.67663374798e-09	9.7148462474	0.0837301025552
ENSMUSP00000038590	11.025245634	0.000898793682535	0.239333565202	0	0.5	0	0.5	9.43448858687	0.0929392311005
ENSMUSP00000005371	0.117689675892	0.731553857192	1.08952174999	0	0.5	28.6794263464	2.9601362489e-07	4.09526572239	0.535783230157
ENSMUSP00000101002	1.17613691705	0.278143847988	0.508644085295	0	0.5	0	0.5	1.29126011081	0.935828432687
ENSMUSP00000099499	2.19181840539	0.138745430763	0.000234548873446	0	0.5	0	0.5	2.19524637952	0.82152230275
ENSMUSP00000151974	3.52246301807	0.0605424138446	0.080092608369	0	0.5	0	0.5	4.73118171277	0.44955975657
ENSMUSP00000092725	22.8138892631	1.784712369e-06	0.10033328649	0	0.5	2.73918361907	0.127105352362	22.287542031	0.000461628004726
ENSMUSP00000029007	6.70892761785	0.00959313979564	0	0.63758039625	0.363514032572	0	0.5	7.16365136477	0.208751094208
ENSMUSP00000156439	3.04529312563	0.0809714969833	15.3072949767	3.25857812012	0.0980344588859	1.65312058406	0.218775875519	3.06074134886	0.690621664749
ENSMUSP00000025951	1.51800950307	0.217920963509	1.55108767176	0	0.5	0	0.5	-11.2880820162	1
ENSMUSP00000036127	0.0525091949385	0.818753227483	0.930987623852	0	0.5	0	0.5	0.0165268406672	0.999998143219
ENSMUSP00000005630	0.385265886891	0.534798409405	0.83139187481	0	0.5	0	0.5	0.693697154984	0.983312798473
ENSMUSP00000097274	0.316211410315	0.573893393951	2.10214363509	0	0.5	0	0.5	0.469344248685	0.993202820319
ENSMUSP00000053955	12.1454405979	0.00049208015298	0.657618953051	-1.45898685627	0.5	118.133957885	0	7.096011241	0.213597205589
ENSMUSP00000113891	1.93040892618	0.164713713329	0.287503574382	0	0.5	22.4281254447	6.74162271685e-06	2.52540181029	0.772664743312
ENSMUSP00000108498	0.146305020046	0.702091721258	0.474294823351	0	0.5	1.1047165548	0.287795402872	0.161227390621	0.999475792864
ENSMUSP00000028378	0.117014781708	0.732295027228	1.22920544069	0	0.5	14.8875535106	0.000292535674152	2.00227779321	0.848829770065
ENSMUSP00000117947	0.631586531907	0.426773960208	48.4388041166	0	0.5	0	0.5	0.629589949632	0.986608403372
ENSMUSP00000028982	0.954845251041	0.328489039269	12.9654157989	1.12539161806	0.284835633505	0	0.5	1.84125946655	0.87064477805
ENSMUSP00000089358	2.100118353	0.147287737468	4.46664211559	0.000379273304134	0.499905190664	0	0.5	-6.67427433499	1
ENSMUSP00000075224	0.676591303505	0.41076297354	0.919083833993	76.6599396965	0	133.844666792	0	13.1662738137	0.0218694411872
ENSMUSP00000107802	0.0441126204823	0.833644222225	1.02567844327	0	0.5	33.1878769514	3.10680568494e-08	1.74190248491	0.883579045415
ENSMUSP00000074707	0.745845164374	0.387794873021	0.814821162673	0.00913277621294	0.497722010996	3.06559903608	0.107965159752	0.370657274878	0.996099405963
ENSMUSP00000054412	2.25446022889	0.133229903357	0.73103951081	0	0.5	47.8890559902	1.99523175759e-11	3.71161053612	0.591637092928
ENSMUSP00000067305	4.17417714537	0.0410444889049	13.7317928738	32.1392062791	5.24843755678e-08	1.77033319145	0.206322711279	29.3242095193	2.00271165502e-05
ENSMUSP00000023330	6.86424521488	0.00879373837405	6.51984160334	8.61675057264	0.00672769650328	0	0.5	11.5098699863	0.0421572146965
ENSMUSP00000141566	2.75972428693	0.0966648955555	0.580130131751	0	0.5	3.05883364215	0.108330991571	-3.32160913183	1
ENSMUSP00000113951	1.00671839693	0.315690295172	1.2751895828	1.19368564638	0.275273534767	35.3848849621	1.03571404231e-08	3.47679377669	0.626901898312
ENSMUSP00000157466	1.96832651645	0.160625604956	0.158616820554	0	0.5	0	0.5	0.607553119785	0.987654808445
ENSMUSP00000124119	4.47119338922	0.0344709074736	8.57982376334e-06	10.8472404874	0.00220557413743	0	0.5	20.1480261271	0.00117226080983
ENSMUSP00000116465	0.0378263615003	0.845792222272	1.04173156909	0	0.5	0	0.5	0.211024749889	0.9989906042
ENSMUSP00000023065	2.41915297043	0.119859724471	0.610525404407	0	0.5	0	0.5	2.20759192804	0.819738608325
ENSMUSP00000007735	4.3068746573	0.0379586375354	0.173724394592	-0.00365027154839	0.5	0	0.5	4.30534077607	0.506342512823
ENSMUSP00000024928	3.03517119344	0.0814779544851	2.84558013976	9.3238007735	0.0047242447728	2.310383089	0.157498597555	5.7828748063	0.327922731547
ENSMUSP00000095964	3.31302148544	0.0687330090813	0.706307904184	-0.00919455943585	0.5	0	0.5	-5.26276680014	1
ENSMUSP00000056655	0.244781839447	0.62077355112	1.1049707681	39.5397280611	1.29726035469e-09	0	0.5	35.8163138064	1.03364588278e-06
ENSMUSP00000106005	0.00389183739208	0.950256564399	1.01284659982	0	0.5	39.1366079154	1.58695123709e-09	1.8849067321	0.864830187362
ENSMUSP00000099877	3.1940697315	0.0739058070459	18.7846420091	0	0.5	9.00109722131	0.0055514518482	6.29243458055	0.2787946431
ENSMUSP00000029336	6.82283444569	0.00899996165548	0.623302161471	0	0.5	9.81955740874	0.00368706000586	6.8988610738	0.228271466893
ENSMUSP00000029369	0.427870679797	0.513035627138	0.792661718548	0	0.5	0	0.5	0.420221196244	0.994754285065
ENSMUSP00000115260	5.38094296019	0.0203578718124	0.678764010197	41.8370676549	4.1130709949e-10	14.7141498515	0.000319031055812	21.3583862277	0.000692996220828
ENSMUSP00000021961	2.65922462575	0.102950909289	3.39530857299	0	0.5	0.916166882994	0.316247348841	7.45340705397	0.189043749647
ENSMUSP00000002259	7.36405420171	0.00665405906379	7.57932944765	11.9634778522	0.00126221633574	3.90088924358	0.0711054137251	7.43257285941	0.190405076558
ENSMUSP00000051492	19.9085801045	8.12349254942e-06	0.438387470528	0	0.5	4.90335457545	0.0430744843235	18.8220321368	0.00207448131064
ENSMUSP00000119234	0.0655150927644	0.797982370867	2.77179327201e-05	0	0.5	0	0.5	0.294531815545	0.997744664609
ENSMUSP00000020967	0.533630273771	0.465084603077	1.47168045231	0	0.5	0	0.5	0.416735228049	0.994856085663
ENSMUSP00000027852	5.8817110472	0.0152989472843	0.722730472013	0	0.5	0	0.5	2.8120879026	0.728928869179
ENSMUSP00000125007	7.38055161438	0.00659329445368	50	7.80410771672	0.0101001900461	14.0247778996	0.000450327199109	7.46334809143	0.188397171431
ENSMUSP00000143651	2.63153768769	0.104760211958	0.309298807417	-0.0053727149716	0.5	0	0.5	2.61345348835	0.759320129169
ENSMUSP00000001963	0.209552974811	0.647118003574	1.07485103879	0	0.5	0	0.5	-7.38815717173	1
ENSMUSP00000000579	0.916941786911	0.338279242514	0.291342057232	0	0.5	4.30825283419	0.0580022429516	1.94154353973	0.857173057187
ENSMUSP00000025755	10.0152897416	0.00155245990914	0.259187990352	2.36654065489	0.153137738931	0	0.5	11.7370051313	0.0385746361688
ENSMUSP00000033824	3.55457924778	0.0593813608446	1.68048761457	0	0.5	0	0.5	3.60421343905	0.60768077413
ENSMUSP00000114171	0.320973102003	0.571023432396	0.536101978411	0	0.5	0	0.5	0.527169958845	0.991094625751
ENSMUSP00000101834	0.705829810551	0.400831699641	1.18302480554	0.154396701762	0.462853110373	2.23211862118	0.163784049327	1.6429131065	0.896011785434
ENSMUSP00000118437	13.7162875199	0.000212602697394	0.556865810814	0	0.5	0	0.5	-2.32814231984	1
ENSMUSP00000042509	5.56721830867	0.0182998101877	0.491861584538	0	0.5	0	0.5	5.05180422604	0.409590727037
ENSMUSP00000041629	0.800478027561	0.370950485621	0.112470055837	0.22537478395	0.44671495491	14.1789975081	0.000416907603709	1.04306456654	0.959018069458
ENSMUSP00000014505	1.81364772191	0.178071270205	2.34123776415	3.0506834602	0.108773350932	0	0.5	1.76714003878	0.880335048683
ENSMUSP00000026096	5.36621479346	0.0205304836456	0.778146462023	0	0.5	0	0.5	5.57827589154	0.349438967852
ENSMUSP00000113075	1.84248174467	0.17466035002	0.80628032488	0	0.5	4.95396233968	0.0419982070729	6.9624443527	0.22344838739
ENSMUSP00000054034	1.64070081967	0.200229340071	0.730308246429	14.1708359445	0.00041861238874	17.5523917456	7.71820953523e-05	9.9851249431	0.0756578231163
ENSMUSP00000144150	0.702192269899	0.402048038899	0.837093953625	-0.454412515341	0.5	57.2952693255	1.80910841863e-13	5.11698455198	0.401770835293
ENSMUSP00000083222	41.8253785553	9.97996130181e-11	10.120055337	7.35617080313	0.012635656482	15.6471836832	0.00020009085449	52.4701871238	4.32033742115e-10
ENSMUSP00000083474	2.11292221377	0.146060170861	0.838104794616	26.3951257749	9.2755841069e-07	67.5200208136	1.11022302463e-15	7.1747177649	0.207967247216
ENSMUSP00000144998	2.54786231039	0.110443597446	1.45799155931	0	0.5	0	0.5	0.00658657181611	0.999999813157
ENSMUSP00000028533	0.280978405917	0.596060650877	0.848427531807	3.13892231198	0.104078658212	0	0.5	5.83014768584	0.32309874107
ENSMUSP00000023036	0.325815811753	0.568133339439	7.68531756904	0	0.5	10.1214812651	0.00317043076256	-0.026591278352	1
ENSMUSP00000099163	0.0576313421061	0.810279644229	2.33239865043	25.7081786842	1.30770544843e-06	1.23923886997	0.269074599682	0.3014918463	0.997614934438
ENSMUSP00000114223	1.14954261887	0.283644916023	0.000134217391148	0	0.5	0.765063898919	0.34106604843	1.66798511609	0.892908146782
ENSMUSP00000026036	7.82089321874	0.00516456650955	8.33728936765	0.00222855539732	0.499443171439	0	0.5	8.39146285491	0.135940253379
ENSMUSP00000071875	1.23263965669	0.266894301297	1.22961332601	0	0.5	0	0.5	1.25565588378	0.939427821345
ENSMUSP00000010940	8.01329482703	0.0046435175775	0.442083513392	0	0.5	0	0.5	7.36613347819	0.194803132713
ENSMUSP00000043378	0.571414799588	0.44969725988	0.759584879787	0	0.5	0	0.5	-5.11455445343	1
ENSMUSP00000120577	0.113775414995	0.735886150712	1.0697062634	0.0744591023849	0.481727473865	0	0.5	-11.1435357218	1
ENSMUSP00000056383	0.0449892704482	0.83202375921	0.933122988999	0	0.5	0	0.5	0.0429211228911	0.999980007194
ENSMUSP00000023737	0.0517763117928	0.820000691254	1.29327199477	0.000264830209289	0.499933796831	0	0.5	1.64206379882	0.89611636468
ENSMUSP00000115503	0.525367463473	0.468561012286	43.8905364953	0.349203659257	0.419895667113	0.286325434087	0.433306522352	0.7495341898	0.980139935323
ENSMUSP00000104834	1.30473696617	0.253349771815	0.779207133524	9.21556788783	0.00498694827508	0	0.5	-14.5299272843	1
ENSMUSP00000059159	0.0179526856373	0.893412354168	1.0241281314	0.159181838113	0.46174702647	0	0.5	-1.19088243286	1
ENSMUSP00000036347	14.6618208947	0.000128625428502	0.631440008807	0	0.5	0	0.5	14.6475845168	0.0119792232418
ENSMUSP00000005175	12.2112608446	0.000475019199924	1.93729703624	173.573139192	0	376.872892422	0	43.4583228782	2.98328560744e-08
ENSMUSP00000127641	2.68672054654	0.101187878589	0.763539649832	25.6636814725	1.33712614264e-06	50.8087366974	4.63440397169e-12	9.85553401566	0.0794336555791
ENSMUSP00000008051	0.288931378644	0.59090614311	1.24014644239	0	0.5	2.54304682397	0.140202062596	1.99825553669	0.849386363325
ENSMUSP00000080632	0.922334623734	0.336862722131	0.705851994941	0	0.5	0	0.5	0.80533188978	0.976692013093
ENSMUSP00000103747	7.41133546826	0.00648141941246	0.625405292371	0	0.5	0	0.5	5.48159352058	0.359968439943
ENSMUSP00000018547	0.387625795091	0.533550032086	0.86705851495	0.00151044184349	0.499622532093	33.5242764911	2.62582548483e-08	4.05948416146	0.540883893535
ENSMUSP00000110198	0.713908321268	0.398149389317	0.765288805363	1.27811364062	0.263894995067	3.12165688206	0.104981028953	-0.485910010821	1
ENSMUSP00000040171	2.53215297663	0.111547923157	0.845058260838	3.69734165569	0.078723150245	130.260422591	0	8.39236367755	0.135896406491
ENSMUSP00000028661	2.6118342053	0.106069016265	40.383685381	0	0.5	0	0.5	2.60610870796	0.760436906974
ENSMUSP00000121233	6.16180455432	0.013053796822	0.333276130174	1.73354898897	0.210152530728	0.0678732473471	0.483316382164	7.09136767797	0.213933386726
ENSMUSP00000067385	10.1636732801	0.00143234952062	0	0	0.5	3.57225197007	0.0838041151536	8.84156795288	0.115552805862
ENSMUSP00000029547	2.33795977565	0.126254815552	0.34764952918	0	0.5	0	0.5	1.29178158602	0.935775071631
ENSMUSP00000104098	0.00652651235805	0.935611479728	15.3564809602	1.26633138617	0.26545422235	0	0.5	1.36921741885	0.927650708364
ENSMUSP00000035376	0.0826417747576	0.773748775877	1.09613538941	7.18587969913	0.0137586573152	0	0.5	2.89365221922	0.716377328739
ENSMUSP00000070345	4.31397721241	0.0378004880234	0.579956498568	0	0.5	12.3032556856	0.00106500581121	4.68103992645	0.456032095791
ENSMUSP00000112791	3.85944064541	0.0494668172594	16.9218102201	0	0.5	0	0.5	4.89574806309	0.428735399703
ENSMUSP00000126994	5.28429695883	0.0215185785028	12.7105449178	2.96263707186	0.113668868832	11.5643177063	0.00154102725894	6.76064693669	0.239058516775
ENSMUSP00000063325	0.356742578821	0.550320913133	0.903542393567	0	0.5	0	0.5	-0.281118719126	1
ENSMUSP00000003645	0	1	1.16772346115	-0.00046367740606	0.5	0	0.5	-0.00230818256136	1
ENSMUSP00000030152	2.24182408716	0.134322441469	1.67465816393	1.18143216461	0.27696524142	2.37251690205	0.152680827436	2.57707841211	0.764844788454
ENSMUSP00000028288	3.36783908463	0.0664809019851	0.855050650051	134.417829598	0	240.997796906	0	22.3594068137	0.000447306654771
ENSMUSP00000152013	0.116000243082	0.733413701155	0.896827568486	0	0.5	0	0.5	0.235418785031	0.998684550449
ENSMUSP00000081232	8.32271101693	0.00391524428756	0.798918514796	22.729139744	5.79962642183e-06	61.2909852823	2.45359288442e-14	13.3392490827	0.0203987950136
ENSMUSP00000126417	0.468897152248	0.493494968071	0.809290400749	0	0.5	0.599081415478	0.370579275447	0.444136573295	0.994026298885
ENSMUSP00000053206	1.63090075943	0.201578506197	0.78186459236	0.00946864061189	0.497638434462	0	0.5	1.5569244145	0.906408744058
ENSMUSP00000110412	4.97466722228	0.0257211514315	0.511472582121	0	0.5	0	0.5	1.14367669184	0.950165338681
ENSMUSP00000026555	12.9760460884	0.000315501533394	0.177445049179	9.33655908812	0.00469420399151	0	0.5	17.4852932034	0.00366571080411
ENSMUSP00000030118	4.57283192086	0.0324828256797	1.95264738352	0.0178079665939	0.495567769885	27.0772204128	6.59517462365e-07	3.42543835611	0.634698553197
ENSMUSP00000051694	0.529137573087	0.466969667505	1.16462518181	0.0368159836262	0.490880200215	0	0.5	0.729997920707	0.9812818432
ENSMUSP00000072047	17.0409635204	3.6582045421e-05	0.266178201023	0.268410229784	0.437205345773	24.3562479717	2.57085721916e-06	21.1131870557	0.000771125675213
ENSMUSP00000157354	0.129324266221	0.719133694123	1.16017043779	0	0.5	0	0.5	0.0818208452122	0.999901068547
ENSMUSP00000113705	1.43440839052	0.231046332135	0.919652224531	45.6484639961	6.11690698094e-11	71.5972417989	1.66533453694e-16	6.62205631901	0.250299380263
ENSMUSP00000099396	0.140936910743	0.707351367164	0.917972793123	0	0.5	0	0.5	0.14114632724	0.999621401002
ENSMUSP00000033267	2.41331671947	0.120307227607	0.669055276452	0	0.5	0	0.5	-1.31132371376	1
ENSMUSP00000146705	0.612251419081	0.433941368292	0.000175873437195	0	0.5	0	0.5	1.06206201741	0.957406340522
ENSMUSP00000001599	8.95343319252	0.0027694861317	0.468589556199	0.707172231379	0.35108276125	0	0.5	9.67919767314	0.0848524035716
ENSMUSP00000034472	4.68305666156	0.0304615005768	0.458709009647	0	0.5	0	0.5	-9.54510140449	1
ENSMUSP00000034365	2.10626270086	0.146697203366	1.3899317518	0	0.5	0	0.5	2.07302848693	0.838950690797
ENSMUSP00000087815	0.0149696556764	0.902621404138	0.979042335978	2.990273266	0.112108983512	8.29090083399	0.0079181507031	1.57911437825	0.903763426065
ENSMUSP00000121562	0.0764014909546	0.782234562177	1.07393896393	0	0.5	21.5932339833	1.02343159839e-05	1.00407299507	0.962236589488
ENSMUSP00000138522	2.12394694146	0.145012416151	0.414242583998	0	0.5	0.0409946651566	0.489855654887	2.38624921052	0.793520108961
ENSMUSP00000086034	4.10036846006e-05	0.994890851385	0.993734717781	2.4207347	0.14904387837	0	0.5	0.52354671355	0.991235713695
ENSMUSP00000037027	7.7440949963	0.00538884600492	12.0126175909	10.1524318773	0.00312174506085	22.3718288323	6.93408399915e-06	15.9232783473	0.00706656572816
ENSMUSP00000104203	4.45750335965	0.0347482495973	0.642144242084	0.00661363449217	0.498349322126	0	0.5	4.46638320998	0.484393809902
ENSMUSP00000099667	1.7788000279	0.182296745224	0.811961020456	1.80491753047	0.202785614161	10.03414078	0.00331195188339	2.20382375722	0.82028345955
ENSMUSP00000033957	NA	NA	NA	0	0.5	0.150859701239	0.463672390455	1.0350849577	0.959686579317
ENSMUSP00000005583	1.05628538866	0.304063933292	0.729815646979	9.97931727428	0.00340399404513	0	0.5	4.92135363759	0.425553586258
ENSMUSP00000120414	0.0511616973836	0.821054023962	1.05365230294	0	0.5	0	0.5	-2.41162496478	1
ENSMUSP00000042181	2.21163065085	0.136973819811	3.62043793048	0	0.5	0	0.5	1.58733222487	0.902776994313
ENSMUSP00000024916	0.0115783256861	0.91431091177	0.966210353387	0	0.5	0	0.5	0.0116589074005	0.999999222527
ENSMUSP00000045460	5.4174217504	0.0199367790157	0.792598833815	0.231074425803	0.445443709554	14.1627823094	0.000420301462956	10.3657425941	0.0655110583719
ENSMUSP00000000087	0.317933932072	0.572851929575	1.09488837289	4.27798162857	0.0588868192741	11.8195890648	0.00135637210567	0.609492290761	0.987564509837
ENSMUSP00000044280	1.03504503811	0.308976671754	0.559884385134	2.39755566156	0.150781273605	2.75297393983	0.126231955139	2.06229073339	0.840460540103
ENSMUSP00000108310	0.553543545244	0.456873407475	0.8602839419	0	0.5	41.8231028724	4.14189071929e-10	3.13525446093	0.679142618183
ENSMUSP00000062049	3.6688362731	0.0554388795038	0.809274077442	3.71196344644	0.0781497122565	4.18870492195	0.0615749811268	6.2247583275	0.284959259141
ENSMUSP00000006914	1.76450213243	0.18406394967	1.60839231497	0	0.5	14.259554876	0.000400448808535	1.98584739735	0.851099835082
ENSMUSP00000106874	0.743872937361	0.388423055749	1.08898320668	7.44921331961	0.0120612934727	46.7772256737	3.47876172313e-11	-6.11603502265	1
ENSMUSP00000117039	1.01230201334	0.314351978884	0	0.0140397871564	0.49650234416	0	0.5	1.00059985786	0.962517376052
ENSMUSP00000049272	9.96752226048	0.00159325759744	0.617201146969	2.23410080214	0.163621804928	27.0251847607	6.76901844299e-07	9.66512380746	0.0852992978777
ENSMUSP00000014174	5.7144003088	0.016826311141	0.412846306892	0	0.5	0	0.5	7.82862063804	0.165937036141
ENSMUSP00000106410	1.78607283563	0.181405381968	0.807883362818	0	0.5	6.33024856383	0.0211044478439	1.78551501498	0.877955068374
ENSMUSP00000136918	0.0259265504419	0.872079825045	1.22163494029	0	0.5	0	0.5	0.120263247578	0.999744398506
ENSMUSP00000149819	0.349703015677	0.554281293877	1.29399542527	20.3737223458	1.8830957754e-05	28.8412140606	2.73010874074e-07	1.44105509041	0.919770160926
ENSMUSP00000016680	27.7947311601	1.34892973236e-07	0.504295785053	126.050514079	0	61.7975611474	1.90403248723e-14	72.7001639321	2.8088642523e-14
ENSMUSP00000072527	4.23812000931	0.0395259122652	3.76036699803	0	0.5	0	0.5	4.3022452632	0.50676982149
ENSMUSP00000144460	8.4515699858	0.00364728453413	0.495532582953	3.39813204349	0.0914271130766	0	0.5	12.1276482679	0.0330799542903
ENSMUSP00000142412	3.26383802919	0.0708231810142	2.50886997086	3.31425454048	0.0953429916431	9.0243984535	0.0054871493233	2.84908680492	0.723238589085
ENSMUSP00000104837	0.819299012215	0.365385197962	0.676591473227	0	0.5	18.5078310743	4.78680295625e-05	7.14061119522	0.210391165216
ENSMUSP00000042572	1.36831997267	0.242100745526	0.840736540267	0	0.5	0	0.5	-8.56070023813	1
ENSMUSP00000102062	1.42205385076	0.233065645021	8.97040194085e-05	0	0.5	22.0777247821	8.03254156345e-06	-1.08841278548	1
ENSMUSP00000124626	0.451036415983	0.501843187487	0.806245914307	0	0.5	0	0.5	0.367869883759	0.996168558339
ENSMUSP00000028963	0.80842873576	0.368585203604	1.33818893275	0.000825969431389	0.499793550275	6.02560006052	0.0245769268091	1.24300928536	0.9406852668
ENSMUSP00000078022	1.88941541067	0.169267872338	0.767264759254	0	0.5	0	0.5	1.6245116714	0.898269377131
ENSMUSP00000103406	5.26825156869	0.0217178155051	0.711525154274	0	0.5	0	0.5	-0.840097268698	1
ENSMUSP00000020991	7.27339779893	0.0069983289751	3.39744758292	18.7846940407	4.16797899182e-05	3.98199065009	0.068279718354	-1.78678966935	1
ENSMUSP00000118107	0.0350240250191	0.851545325201	0.97807279813	0	0.5	37.6073877971	3.40901967766e-09	1.16246877879	0.948426900685
ENSMUSP00000037525	3.02859025792	0.0818090684519	0.517640652008	0	0.5	0	0.5	2.07267270261	0.839000776506
ENSMUSP00000025060	4.61154722998	0.0317573676449	0.299612695083	0.00716002885747	0.498213193091	3.16264067503	0.102851660486	4.76857025836	0.444772050278
ENSMUSP00000035261	6.00794937696	0.0142415685693	0.656660314083	0	0.5	0	0.5	5.82230625276	0.323895113572
ENSMUSP00000112777	1.25198915446	0.263172899443	0.781495220136	-0.0018177715192	0.5	11.7997172087	0.00136991609592	2.1214110647	0.832103289844
ENSMUSP00000130872	0.953299721237	0.328880801555	0.732907495167	0	0.5	0	0.5	1.19598319578	0.945262142278
ENSMUSP00000157129	5.87484683915	0.0153587090828	0.376788765244	0	0.5	0	0.5	5.88332883335	0.317737609191
ENSMUSP00000147823	0.0270011723806	0.869478974543	1.03495901414	-18.0616345029	0.5	18.2993367592	5.31275166246e-05	-16.4428640315	1
ENSMUSP00000035512	0.774807263144	0.378733983259	0.907139207629	16.9854827631	0.0001024753207	61.398573349	2.32591723659e-14	1.05564739936	0.957953717367
ENSMUSP00000060205	3.21695503903	0.0728790812863	9.64732461806	6.09381846675	0.0237527631079	0	0.5	6.98075826099	0.222075278508
ENSMUSP00000137298	7.97036681358	0.00475493023107	0.669612389848	0.140357992757	0.466113469861	0	0.5	-6.3193911634	1
ENSMUSP00000060199	0.389847475133	0.532379586207	0.964175351001	0	0.5	124.291867827	0	-3.69385515102	1
ENSMUSP00000000421	13.6060293245	0.00022546024831	0.426462829123	0	0.5	0	0.5	13.555499741	0.0186936437681
ENSMUSP00000043145	1.81070363999	0.178423844768	0.474461528402	0.842551009955	0.32810464378	0	0.5	2.77271562273	0.734976406177
ENSMUSP00000022767	0.210706423837	0.646214278899	1.08477110879	0	0.5	0	0.5	0.224067122384	0.998832748343
ENSMUSP00000109156	0.0423846258782	0.836888345082	1.51788724401	0.816221064157	0.332452690685	0	0.5	0.874108628116	0.972067681682
ENSMUSP00000000449	1.57500561245	0.209481564046	1.54311169581	3.03326364914	0.109724894455	21.2185732857	1.23428473653e-05	1.33956269361	0.93080854128
ENSMUSP00000001185	0.00406519928947	0.949162192449	0.983170644627	0	0.5	0	0.5	0.0135953161389	0.999998859189
ENSMUSP00000002677	1.09200113637	0.296028246798	0.780725928282	1.96090298898	0.187570843087	54.1122349642	8.88455975456e-13	-1.38670312927	1
ENSMUSP00000118015	3.38729749699	0.065700552872	50	18.7280791217	4.28764968403e-05	19.0915848397	3.57507396197e-05	10.2602642802	0.0681878339408
ENSMUSP00000002091	6.05247943313	0.0138867836124	10.39084149	3.11104841904	0.105539352063	0	0.5	7.61885742492	0.178529923801
ENSMUSP00000124226	0.181509800954	0.670078939336	1.6040404191	0	0.5	0	0.5	0.0953854889524	0.999855528477
ENSMUSP00000156656	2.28758029279	0.130413095892	0.625393029458	0	0.5	0	0.5	2.36018506043	0.797388211512
ENSMUSP00000004055	0.000173351741978	0.989495107341	0.997672361735	31.8943910966	5.93186114117e-08	0	0.5	26.0638996597	8.67252787574e-05
ENSMUSP00000075290	5.56963381362	0.0182745821511	0.556691280424	0	0.5	0	0.5	-6.26015201761	1
ENSMUSP00000125226	0.361229439173	0.547824228118	1.45675084694	0.203572888235	0.451611209765	0	0.5	-0.0610360774062	1
ENSMUSP00000031215	5.45029407372	0.0195650330555	0.732340680386	28.1581102982	3.84161680633e-07	54.4928872273	7.34523553092e-13	31.8430621648	6.38187628499e-06
ENSMUSP00000093469	14.2987851784	0.000155965500028	0.571781051077	6.15224754556	0.0230688754458	21.821827249	9.12894151395e-06	14.0142635611	0.0155190654859
ENSMUSP00000151615	0.884252338452	0.347039637386	0.902719017854	0.000720326330338	0.499819950843	0	0.5	-10.1906570179	1
ENSMUSP00000142441	3.33745517966	0.0677192691826	0.546967422783	-0.000132809755996	0.5	0	0.5	3.37394938534	0.642540475513
ENSMUSP00000027322	0.396140849123	0.529089043508	1.36246653453	0.385201399858	0.412405627789	0	0.5	0.584328346016	0.988709526813
ENSMUSP00000065146	2.63441006783	0.104570896632	0.295274545792	0	0.5	0	0.5	1.35838757665	0.928810530157
ENSMUSP00000048340	24.1246446578	9.02972637329e-07	0.345388685935	1.0723007058	0.29249797556	0	0.5	26.4655930737	7.24694537177e-05
ENSMUSP00000124952	1.12087035794	0.289731120605	1.34051533094	0	0.5	2.98737803193	0.11227139191	1.72464933842	0.885779845635
ENSMUSP00000125032	7.59991700706	0.00583709876234	0.636048633254	12.8828572211	0.000797063832772	21.9932436525	8.37910872298e-06	9.21924368732	0.100632378039
ENSMUSP00000022196	4.68466072977	0.0304330727258	0.68789828993	2.16448183221	0.169417686283	0	0.5	3.67867488872	0.596540633945
ENSMUSP00000076253	0.49128038081	0.48335671124	0.220367422267	0	0.5	9.70844188051	0.0038977020371	0.490288447773	0.992474575568
ENSMUSP00000112975	0.144223442526	0.704117922882	1.11950561589	0	0.5	8.41556980219	0.00743964548154	0.411816674646	0.99499786154
ENSMUSP00000075579	12.4944272314	0.00040816775317	0.797338302913	38.4950102575	2.18718104739e-09	58.9991963305	7.71605002114e-14	20.5178959805	0.00099874743982
ENSMUSP00000037561	3.23659101803	0.0720103271544	0.700354339745	0.00251986395415	0.499370430702	0	0.5	3.95469172308	0.555957547795
ENSMUSP00000030778	2.96130946199	0.0852788515146	2.94550872774	2.95756821348	0.113957319906	0	0.5	-0.381385278532	1
ENSMUSP00000109087	0.121018336402	0.72793263542	0.949827174536	9.61901246987	0.00407594190998	3.87248821106	0.0721223507357	-5.49901629492	1
ENSMUSP00000100614	5.36986181215	0.0204876005988	13.5885136719	6.82878587728	0.0164481853792	0	0.5	8.22078610915	0.144480120612
ENSMUSP00000109203	2.01210569317	0.156048598203	1.50424744627	0	0.5	0	0.5	-2.89087749269	1
ENSMUSP00000112351	3.29256252434	0.069594328859	8.44958012332e-05	0	0.5	15.1480879641	0.000256805604359	4.3861696942	0.495256429083
ENSMUSP00000045828	5.65974615537	0.0173586351872	0.498729963335	0	0.5	57.207873052	1.89015469942e-13	4.39528738115	0.494014651824
ENSMUSP00000020173	0.668218241941	0.413673499521	0.830697542175	0	0.5	39.2889871493	1.47053325072e-09	3.2274890883	0.664960024868
ENSMUSP00000028921	0.174553233952	0.676096506442	1.06846686305	0	0.5	12.0287526663	0.00122168586978	-3.27548904316	1
ENSMUSP00000107233	2.26931695318	0.131958049753	0.806960670231	0	0.5	0	0.5	-23.506853837	1
ENSMUSP00000065716	0.141461024577	0.706832854739	0.959485543268	0	0.5	0	0.5	0.301720405481	0.997610604768
ENSMUSP00000093914	0.609128713327	0.435116053722	1.20878041183	0	0.5	0	0.5	0.411024332432	0.995020497123
ENSMUSP00000105321	3.54816221036	0.0596114396494	1.39008478075	0	0.5	33.1163442638	3.21993583463e-08	3.98870402551	0.551043444998
ENSMUSP00000035079	5.9710755748	0.0145424080709	0.593483513009	0	0.5	0	0.5	5.98513661082	0.307667878861
ENSMUSP00000147809	0.000118510783068	0.991314188155	0.992393425862	0	0.5	0	0.5	-3.4638200953	1
ENSMUSP00000034612	0.338932119592	0.560446272237	4.65780868878	1.60606014634	0.223984762545	57.8886844459	1.34448008282e-13	4.07801530053	0.538239268174
ENSMUSP00000078269	7.70484553691	0.005507278563	50	0	0.5	0	0.5	7.83989014184	0.165283148073
ENSMUSP00000049116	1.65422930802	0.198384275854	0.601974674656	0	0.5	0	0.5	1.63700721679	0.896738244291
ENSMUSP00000070751	7.20691447915	0.00726232387139	1.71450654931	5.90159306412	0.0261490161484	48.1874014141	1.71873626442e-11	7.65673215786	0.176196110942
ENSMUSP00000113616	1.0282737077	0.310564469259	0.463976820461	5.72791265993	0.0285213168833	0	0.5	4.70736937373	0.452626135748
ENSMUSP00000149273	0.0558367511258	0.813201428407	1.07057669099	0	0.5	1.62033796559	0.222391449593	0.754036430064	0.979871950639
ENSMUSP00000025861	0.369283248582	0.543395218519	0.855947127497	0	0.5	0	0.5	0.370907160932	0.996093172996
ENSMUSP00000032233	6.92615193314	0.00849442606783	0.46742451012	0.327744222046	0.424425286781	8.17575252702	0.00838741052823	5.38533866164	0.370682760419
ENSMUSP00000045511	17.4688726184	2.92050482691e-05	0.488209391835	0	0.5	0	0.5	17.5409816412	0.00358026717859
ENSMUSP00000040477	0.115554392454	0.733907042143	0.942992330523	0	0.5	0	0.5	0.081643117308	0.99990159868
ENSMUSP00000111536	1.54471837683	0.213916848443	1.1814082543	2.47169383152	0.145294277031	0.247320791685	0.441839945645	3.26800460733	0.658743609512
ENSMUSP00000088723	0.182557475909	0.669184536414	1.14683431992	0.161621470418	0.461184123377	28.9504799803	2.58495598371e-07	8.78782425226	0.117832334921
ENSMUSP00000149750	2.21588674536	0.1365965563	0.846198122327	0	0.5	24.9881209108	1.87442683003e-06	3.02630729748	0.69592984567
ENSMUSP00000063214	9.24532406443	0.00236097511024	0.335753125907	0	0.5	0	0.5	9.15281307431	0.103122012927
ENSMUSP00000058348	1.09127331502	0.296189255626	0.842598677823	0	0.5	0	0.5	0.015673719292	0.999998373146
ENSMUSP00000047325	0.024555362932	0.875480097752	0.973369415489	1.42449211446	0.245270587809	0	0.5	2.60767787374	0.760198366088
ENSMUSP00000031426	1.51164657692	0.218888005239	0.746379262743	0	0.5	0	0.5	0.616344579685	0.987242673716
ENSMUSP00000020552	0.0561940201692	0.812615844983	0.930456735551	0	0.5	0	0.5	0.0610336960112	0.999952102205
ENSMUSP00000151886	3.43404324013	0.0638655665498	10.5460066845	15.8196759488	0.000183557028831	51.7824916257	2.84805512507e-12	10.8953805178	0.0534941929493
ENSMUSP00000019876	10.8031526233	0.00101327389215	0.402504330178	0	0.5	0	0.5	10.3280285401	0.0664566676605
ENSMUSP00000025393	2.94815065598	0.0859758915896	0.673438866941	0	0.5	13.0578134843	0.000730300895846	0.534803927061	0.990793420415
ENSMUSP00000033886	1.99963526455	0.157337063402	0.297814414466	-0.00157168176952	0.5	0	0.5	2.41630253672	0.789043903487
ENSMUSP00000118617	1.64773990586	0.199266821388	10.151629954	0	0.5	0	0.5	2.35565978722	0.798058422343
ENSMUSP00000101001	9.22983970264	0.00238102491573	3.93887340975	10.4042502574	0.00275242672982	77.6612135453	0	37.8466796271	4.05050070595e-07
ENSMUSP00000047385	32.5453207447	1.1644515574e-08	5.60990852848	6.56067756615	0.0188077555759	0	0.5	34.6362696643	1.77824771264e-06
ENSMUSP00000132896	36.5530089037	1.48570455938e-09	0.425519702698	0	0.5	0	0.5	24.0321486249	0.000214046157302
ENSMUSP00000070901	NA	NA	NA	0	0.5	0	0.5	5.68092900721e-06	1
ENSMUSP00000097947	46.909513237	7.43405337289e-12	0.151948772314	0	0.5	0	0.5	46.9070120575	5.93493609813e-09
ENSMUSP00000071120	0.899504302629	0.342914660651	1.2785629546	0	0.5	9.56269282253	0.00419235105357	1.21087687505	0.943829629036
ENSMUSP00000079226	0.979518958519	0.322317596467	2.33294104171	1.01584665752	0.300871953212	0	0.5	0.666280013729	0.984767926573
ENSMUSP00000053430	2.7037763684	0.100110866982	0.72344829309	0.047570813771	0.488247618214	0	0.5	3.1909189608	0.670578752489
ENSMUSP00000023832	0.585126853733	0.444309745367	0.691829284513	1.76770474859	0.206594043264	0	0.5	2.36947617147	0.796010876185
ENSMUSP00000030306	0.112099699585	0.737766204527	1.03554836651	3.66949814568	0.0798267790561	0	0.5	12.7598916838	0.0257358050082
ENSMUSP00000085423	0.115097301816	0.734413923837	0.922518121679	-0.000507609165652	0.5	15.6893571598	0.000195915765216	-1.2503060775	1
ENSMUSP00000030134	1.1317789465	0.287396204348	9.27882510312	0	0.5	0	0.5	1.17202056703	0.947533283345
ENSMUSP00000055919	3.25334646232	0.0712777942101	0.651300350169	19.3815246439	3.09261175639e-05	0	0.5	-24.3171089089	1
ENSMUSP00000096769	7.8467166358	0.00509130899044	21.2980266275	0	0.5	15.9366015412	0.00017313343657	5.43527009245	0.365095966797
ENSMUSP00000078972	0.87443031877	0.349731721977	0.573319435765	3.1671929903	0.102617820124	19.8557956711	2.43971309635e-05	3.95734596204	0.555573329739
ENSMUSP00000109613	3.26195306017	0.0709046296777	10.052363629	2.99716579661	0.111723291193	0	0.5	2.5730842388	0.765450450378
ENSMUSP00000023501	0.555467231317	0.456092351234	0.860090281698	-0.40919259397	0.5	0	0.5	-6.98047897453	1
ENSMUSP00000115558	0.943062598291	0.331491462411	0.186588076144	6.31962714942	0.0212168255256	0	0.5	21.6093685599	0.000621110360898
ENSMUSP00000070871	0.449695633724	0.50247952853	1.31852805136	0	0.5	7.19566272302	0.0136915210115	1.00298251569	0.962324854189
ENSMUSP00000078945	0.165394544892	0.684237682994	0.968210782588	0	0.5	96.4163797496	0	4.62106300783	0.463850789891
ENSMUSP00000043173	1.64363921055	0.199826884431	0.791295096712	0	0.5	3.45838128815	0.088713977098	1.81833268829	0.873667494585
ENSMUSP00000099764	2.42523614955	0.119395248037	0	1.98613388905	0.18521941583	3.5404694721	0.0851465050907	4.12150251003	0.532058619535
ENSMUSP00000154602	0.000151412119521	0.99018230759	1.00401002406	0	0.5	26.9050589828	7.18804320066e-07	1.08072051428	0.955795936557
ENSMUSP00000002444	0.110845484964	0.739183608879	1.29565404103	1.0277915873	0.29908036147	73.181699491	5.55111512313e-17	1.47436674077	0.916008794784
ENSMUSP00000008957	0.618539160501	0.431590661604	14.0493980471	0	0.5	0	0.5	0.954494868783	0.966151941711
ENSMUSP00000040050	1.69689994261	0.192693896602	2.33856503764	0	0.5	0	0.5	1.40991471541	0.923225644775
ENSMUSP00000034086	4.36265649833	0.0367349781804	50	26.8343061491	7.44688181065e-07	0	0.5	3.92679453789	0.560003248299
ENSMUSP00000042590	2.79584357026	0.094509017014	0.21713310171	0	0.5	0	0.5	2.64981357493	0.753782870498
ENSMUSP00000030315	NA	NA	NA	NA	NA	NA	ENSMUSP00000030315	NA	NA
ENSMUSP00000102552	NA	NA	NA	NA	NA	NA	ENSMUSP00000102552	NA	NA
ENSMUSP00000088303	NA	NA	NA	NA	NA	NA	ENSMUSP00000088303	NA	NA
